# Predicting fitness related traits using gene expression and machine learning

**DOI:** 10.1101/2024.02.14.580307

**Authors:** Georgia A. Henry, John R. Stinchcombe

**Affiliations:** Department of Ecology & Evolutionary Biology, University of Toronto, Toronto, Ontario, Canada; Koffler Scientific Reserve at Joker’s Hill, University of Toronto, King, Ontario, Canada; Swedish Collegium for Advanced Study, Uppsala University, Uppsala, Sweden

## Abstract

Evolution by natural selection occurs at its most basic through the change in frequencies of alleles; connecting those genomic targets to phenotypic selection is an important goal for evolutionary biology in the genomics era. The relative abundance of gene products expressed in a tissue can be considered a phenotype intermediate to the genes and genomic regulatory elements themselves, and more traditionally measured macroscopic phenotypic traits such as flowering time, size, or growth. The high-dimensionality, low sample size nature of transcriptomic sequence data is a double-edged sword, however, as it provides abundant information but makes traditional statistics difficult. Machine learning has many features which handle high-dimensional data well and is thus useful in genetic sequence applications. Here we examined the association of fitness-components with gene expression data in *Ipomoea hederacea* (Ivyleaf Morning Glory) grown under field conditions. We combine the results of two different machine learning approaches and find evidence that expression of photosynthesis-related genes is likely under selection. We also find that genes related to stress and light response were overall important in predicting fitness. With this study we demonstrate the utility of machine learning models for smaller samples, and their potential application for understanding natural selection.
