## Supplementary Tables in Excel for "Predicting fitness related traits using gene expression and machine learning"

### Sheet: Table S1
Table S1: Model hyperparameters for gradient boosting classification model.
Gradient Boosting Classifier
Parameter	Value
ccp_alpha	0
criterion	friedman_mse
init	None
learning_rate	1
loss	log_loss
max_depth	10
max_features	None
max_leaf_nodes	None
min_impurity_decrease	0
min_samples_leaf	1
min_samples_split	2
min_weight_fraction_leaf	0
n_estimators	1000
n_iter_no_change	None
random_state	None
subsample	0.4
tol	0.0001
validation_fraction	0.1
verbose	0
warm_start	FALSE

### Sheet: Table S2
Table S2: Filtered GO terms from combined GO mapping of Gradient Boosting Classifier gene subset.
Level	GO ID	GO Name	Node score	#Seqs
1	GO:0008150	biological process	1110.68	221
2	GO:0099402	plant organ development	60.59	29
2	GO:0022414	reproductive process	68.15	43
2	GO:0048731	system development	104.38	46
2	GO:0009653	anatomical structure morphogenesis	38.73	22
2	GO:0009987	cellular process	491.62	191
2	GO:0050896	response to stimulus	409.5	114
2	GO:0009791	post-embryonic development	70.51	36
2	GO:0008152	metabolic process	563.18	150
2	GO:0065007	biological regulation	182.56	85
2	GO:0051707	response to other organism	104.31	42
2	GO:0050789	regulation of biological process	152.74	77
2	GO:0006810	transport	66.02	36
3	GO:0009416	response to light stimulus	32.3	23
3	GO:0032787	monocarboxylic acid metabolic process	37.59	22
3	GO:0009620	response to fungus	33.2	23
3	GO:0051716	cellular response to stimulus	80.05	44
3	GO:0098542	defense response to other organism	58.71	32
3	GO:0019438	aromatic compound biosynthetic process	47.28	37
3	GO:0044238	primary metabolic process	214.1	118
3	GO:0009607	response to biotic stimulus	107.31	43
3	GO:0016070	RNA metabolic process	64.98	40
3	GO:0010468	regulation of gene expression	59.02	31
3	GO:0009058	biosynthetic process	177.01	82
3	GO:0071840	cellular component organization or biogenesis	91.55	58
3	GO:0071704	organic substance metabolic process	339.38	132
3	GO:0010033	response to organic substance	86.06	41
3	GO:0006952	defense response	77.72	38
3	GO:0009725	response to hormone	63.37	31
4	GO:0009059	macromolecule biosynthetic process	51.29	37
4	GO:0044085	cellular component biogenesis	32.32	24
4	GO:0006629	lipid metabolic process	31.83	22
4	GO:1901362	organic cyclic compound biosynthetic process	53.3	41

### Sheet: Table S3
Table S3: Filtered GO terms from combined GO mapping of Principal Component Regression gene subset.
Level	GO ID	GO Name	Node score	#Seqs
1	GO:0008150	biological process	835.26	224
2	GO:0034641	cellular nitrogen compound metabolic process	130.55	98
2	GO:0006518	peptide metabolic process	40.89	26
2	GO:1901566	organonitrogen compound biosynthetic process	56.02	35
2	GO:0019222	regulation of metabolic process	196.04	57
2	GO:0006355	regulation of DNA-templated transcription	43.52	26
2	GO:0051252	regulation of RNA metabolic process	44.98	34
2	GO:0010467	gene expression	197.51	80
2	GO:0006412	translation	38.02	23
2	GO:0048608	reproductive structure development	63.66	38
2	GO:0009791	post-embryonic development	93.21	50
2	GO:0044238	primary metabolic process	272.06	144
2	GO:0050896	response to stimulus	439.51	119
2	GO:0050794	regulation of cellular process	145.92	77
2	GO:0009987	cellular process	476.79	202
2	GO:0006396	RNA processing	60.6	30
2	GO:0051171	regulation of nitrogen compound metabolic process	67.74	46
2	GO:0007165	signal transduction	53.67	31
2	GO:0060255	regulation of macromolecule metabolic process	130.25	52
2	GO:0098542	defense response to other organism	50.47	25
2	GO:0032502	developmental process	181.14	78
2	GO:0016071	mRNA metabolic process	38.5	22
3	GO:0006950	response to stress	174.02	74
3	GO:0009607	response to biotic stimulus	53.6	34
3	GO:0010468	regulation of gene expression	89.33	41
3	GO:0051716	cellular response to stimulus	87.9	47
3	GO:0009725	response to hormone	93.85	45
3	GO:0009628	response to abiotic stimulus	122.28	61
3	GO:0042221	response to chemical	132.83	77
3	GO:0080090	regulation of primary metabolic process	69.08	47
4	GO:0009416	response to light stimulus	42.87	26
4	GO:0006952	defense response	70.35	33
4	GO:0009737	response to abscisic acid	35.22	22

### Sheet: Table S4
Table S4: Goseq count corrected gene ontology terms for the top 278 most important genes in the Gradient Boosting Classifier model.
Category	Over-represented pvalue	Under-represented pvalue
carotene catabolic process	0	1
response to endoplasmic reticulum stress	0	1
xanthophyll catabolic process	0.01	1
abscisic acid-activated signaling pathway involved in stomatal movement	0.01	1
N-terminal protein amino acid modification	0.01	1
meiotic cytokinesis	0.01	1
negative regulation of developmental vegetative growth	0.01	1
negative regulation of leaf development	0.01	1
negative regulation of trichome patterning	0.01	1
regulation of seed dormancy process	0.01	1
response to iron ion starvation	0.01	1
positive regulation of gene expression	0.01	1
gibberellin biosynthetic process	0.01	1
regulation of cell population proliferation	0.02	1
fructose 1,6-bisphosphate metabolic process	0.03	1
regulatory ncRNA-mediated post-transcriptional gene silencing	0.03	1
negative regulation of gibberellic acid mediated signaling pathway	0.03	1
chlorophyll biosynthetic process	0.03	0.99
vegetative to reproductive phase transition of meristem	0.03	0.99
clathrin-dependent endocytosis	0.03	1
regulation of protein catabolic process	0.03	1
protein secretion	0.03	1
histone methylation	0.03	1
selenium compound metabolic process	0.03	1
positive regulation of programmed cell death	0.03	1
DNA repair	0.04	0.99
L-ascorbic acid biosynthetic process	0.04	1
hyperosmotic salinity response	0.04	0.99
seed maturation	0.04	0.99
protein quality control for misfolded or incompletely synthesized proteins	0.05	1
response to molecule of fungal origin	0.06	1
regulation of reactive oxygen species metabolic process	0.06	1
thiamine diphosphate biosynthetic process	0.06	1
negative regulation of seed germination	0.06	0.99
suberin biosynthetic process	0.06	1
thiamine biosynthetic process	0.06	1
response to copper ion	0.07	0.99
polar nucleus fusion	0.07	0.99
granum assembly	0.08	1
developmental process	0.08	0.99
gamete generation	0.08	1
cell death	0.08	0.99
organonitrogen compound metabolic process	0.08	1
pH reduction	0.08	1
mRNA transcription by RNA polymerase II	0.08	1
transcription by RNA polymerase II	0.08	1
SRP-dependent cotranslational protein targeting to membrane, signal sequence recognition	0.08	1
obsolete protein initiator methionine removal	0.08	1
glycoprotein catabolic process	0.08	1
protein deglycosylation	0.08	1
response to microbial phytotoxin	0.08	1
methionine biosynthetic process	0.09	0.99
intracellular potassium ion homeostasis	0.09	0.99
establishment of tissue polarity	0.09	1
photosystem II oxygen evolving complex assembly	0.09	1
7-methylguanosine mRNA capping	0.09	1
vesicle fusion with Golgi apparatus	0.09	1
obsolete protein initiator methionine removal involved in protein maturation	0.09	1
meristem structural organization	0.09	0.99
regulation of gene expression by genomic imprinting	0.09	1
response to biotic stimulus	0.09	1
histone H2B ubiquitination	0.09	1
'de novo' NAD biosynthetic process from aspartate	0.09	1
positive regulation of sulfur metabolic process	0.09	1
ribosomal small subunit biogenesis	0.09	1
regulation of monoatomic anion transport	0.1	1
L-proline biosynthetic process	0.1	1
photosynthetic electron transport in photosystem II	0.1	1

### Sheet: Table S5
Table S5: Goseq count corrected gene ontology terms for the top 300 most important genes in the Principal Component Regression model.
Category	Over-represented pvalue	Under-represented pvalue
histone H3-K9 deacetylation	0	1
protein import into nucleus	0	1
vegetative to reproductive phase transition of meristem	0	1
nucleosome assembly	0.01	1
RNA splicing	0.01	1
mRNA processing	0.01	1
jasmonic acid and ethylene-dependent systemic resistance	0.01	1
regulation of catalytic activity	0.01	1
phosphorylation	0.01	1
regulation of mRNA splicing, via spliceosome	0.01	1
regulation of leaf senescence	0.01	1
negative regulation of cell population proliferation	0.01	1
regulation of DNA endoreduplication	0.01	1
regulation of timing of transition from vegetative to reproductive phase	0.01	1
negative regulation of DNA recombination	0.01	1
positive regulation of stem cell population maintenance	0.02	1
mRNA stabilization	0.02	1
N-glycan processing	0.02	1
ribosomal subunit export from nucleus	0.02	1
chromosome condensation	0.02	1
regulation of translation	0.02	1
primary miRNA processing	0.02	1
deadenylation-independent decapping of nuclear-transcribed mRNA	0.02	1
positive regulation of cytoplasmic mRNA processing body assembly	0.02	1
auxin biosynthetic process	0.02	1
signal peptide processing	0.02	1
DNA-mediated transformation	0.02	1
seed morphogenesis	0.03	1
plant ovule development	0.03	1
intracellular protein transport	0.04	0.99
DNA-templated transcription initiation	0.04	1
proteasome-mediated ubiquitin-dependent protein catabolic process	0.04	0.99
seed maturation	0.04	0.99
stress granule assembly	0.04	1
regulation of gene expression	0.05	0.99
tetrahydrofolate interconversion	0.05	1
negative regulation of DNA-templated transcription	0.05	0.98
phosphatidylinositol phosphate biosynthetic process	0.05	1
chloroplast fission	0.05	1
response to gibberellin	0.06	0.99
glucosinolate metabolic process	0.07	0.99
salicylic acid catabolic process	0.07	0.99
unsaturated fatty acid biosynthetic process	0.07	0.99
ethylene biosynthetic process	0.08	0.99
response to toxic substance	0.08	0.99
regulation of seed germination	0.08	0.98
regulation of cell division	0.09	0.99
glutamate catabolic process	0.09	1
meiotic cell cycle	0.09	0.99
cellular response to calcium ion	0.09	1
eukaryotic translation initiation factor 4F complex assembly	0.09	1
formation of translation preinitiation complex	0.09	1
obsolete endonucleolytic cleavage involved in rRNA processing	0.09	1
petal vascular tissue pattern formation	0.09	1
sepal vascular tissue pattern formation	0.09	1
fatty acid homeostasis	0.09	1
cell population proliferation	0.09	1
post-transcriptional gene silencing	0.1	0.99
negative regulation of organ growth	0.1	1
plant ovule morphogenesis	0.1	1
response to ethylene	0.1	0.97

### Sheet: Table S6
Table S6: Soil analysis results from environmental metals screen. Southern Ontario agricultural mean and Ontario government guidelines for reference.
Metal	S. Ontario Mean	Gov. Guideline	KSR Mean	KSR1	KSR2	KSR3	KSR4	KSR5
Arsenic	6.3	11	1.82	2.1	1.9	1.8	1.7	1.6
Cadmium	0.56	1	0.15	0.14	0.14	0.17	0.16	0.14
Chromium	14.3	67	13.6	15	13	15	12	13
Cobalt	4.6	19	4.28	4.7	4.4	4.7	3.8	3.8
Copper	25.4	62	8.1	13	7.6	7.5	6.3	6.1
Lead	14.1	45	7.14	7.2	7.2	7.4	7.2	6.7
Mercury	0.08	0.16	0.0342	0.041	0.035	0.034	0.033	0.028
Nickel	15.9	37	9.08	11	9.2	9.5	7.9	7.8
Zinc	53.5	290	33.2	35	32	34	33	32
